# A global pangenome for the wheat fungal pathogen *Pyrenophora tritici-repentis* and prediction of effector protein structural homology

**DOI:** 10.1101/2022.03.07.482416

**Authors:** Paula Moolhuijzen, Pao Theen See, Gongjun Shi, Harold R. Powell, James Cockram, Lise N. Jørgensen, Hamida Benslimane, Stephen E. Strelkov, Judith Turner, Zhaohui Liu, Caroline S. Moffat

**Affiliations:** Centre for Crop Disease and Management, School of Molecular and Life Sciences, Curtin University, Bentley, Western Australia, Australia; Department of Plant Pathology, North Dakota State University, Fargo, North Dakota, USA; Department of Life Sciences, Centre for Integrative Systems Biology and Bioinformatics, Imperial College London, London, England, United Kingdom; NIAB, 93 Lawrence Weaver Road, Cambridge, CB3 0LE, United Kingdom; Department of Agroecology, Aarhus University, Slagelse, Denmark; Département de Botanique, Ecole Nationale Supérieure Agronomique (ENSA), Hassan Badi, El-Harrach, Algiers, Algeria; Department of Agricultural, Food and Nutritional Science, University of Alberta, Edmonton, AB, Canada; Fera Science Ltd., York, YO41 1LZ, United Kingdom

**Keywords:** Necrotrophic fungi, plant pathogen, toxin

## Abstract

The adaptive potential of plant fungal pathogens is largely governed by the gene content of a species, comprised of core and ancillary genes across the pathogen isolate repertoire. To approximate the complete gene repertoire of a globally significant crop fungal pathogen, a pan genomic analysis was undertaken for *Pyrenophora tritici-repentis* (Ptr), the causal agent of tan (or yellow) spot disease in wheat.

In this study, fifteen new Ptr genomes were sequenced, assembled and annotated, including isolates from three races not previously sequenced. Together with eleven previously published Ptr genomes, a pangenome for twenty-six Ptr isolates from Australia, Europe, North Africa and America, representing nearly all known races, revealed a conserved core-gene content of 57% and presents a new Ptr resource for searching natural homologues using remote protein structural homology. Here, we identify for the first time a nonsynonymous mutation in the Ptr effector gene *ToxB*, multiple copies of *toxb*, a distant natural *Pyrenophora* homologue of a known *Parastagonopora nodorum* effector, and clear genomic break points for the *ToxA* effector horizontal transfer region.

This comprehensive genomic analysis of Ptr races includes nine isolates sequenced via long read technologies. Accordingly, these resources provide a more complete representation of the species, and serve as a resource to monitor variations potentially involved in pathogenicity.

**Author Notes:** All supporting data, code and protocols have been provided within the article or through supplementary data files. Five supplementary data files and fifteen supplementary figures are available with the online version of this article.

**Impact Statement:** Our *Pyrenophora tritici-repentis* (Ptr) pangenome study provides resources and analyses for the identification of pathogen virulence factors, of high importance to microbial research. Key findings include: 1) Analysis of eleven new sequenced (with three new races not previously available) and previously published isolates, 26 genomes in total, representing the near complete Ptr race set for known effector production collected from Australia, Europe, North Africa and the Americas. 2) We show that although Ptr has low core gene conservation, the whole genome divergence of other wheat pathogens was greater. 3) The new PacBio sequenced genomes provide unambiguous genomic break points for the large *ToxA* effector horizontal transfer region, which is only present in ToxA producing races. 4) A new web-based Ptr resource for searching *in silico* remote protein structural homology is presented, and a distant natural *Pyrenophora* protein homologue of a known effector from another wheat pathogen is identified for the first time.

**Data Summary:** The sources and genomic sequences used throughout this study have been deposited in the National Centre for Biotechnology Information (NCBI), under the assembly accession numbers provided in Tables 1 and 2 (available in the online version of this article). The new M4 resource for protein structural homology is freely available through the BackPhyre web-portal URL, http://www.sbg.bio.ic.ac.uk/phyre2/.
