## Supplementary data 3 for "A global pangenome for the wheat fungal pathogen *Pyrenophora tritici-repentis* and prediction of effector protein structural homology"

### Sheet: Ptr86-124
Supplementary data 3. Biosynthetic gene clusters predicted - PacBio sequenced genome Ptr86-124.
Region	Type	From	To	Most similar known cluster	Type-description	Similarity
Region 1.1	T1PKS	937631	984573
Region 1.2	NRPS-like	1356966	1397108
Region 1.3	NRPS-like	1835086	1874874
Region 1.4	NRPS	2377834	2426705
Region 2.1	T1PKS	1191736	1237209	secalonic acids	Polyketide	0.12
Region 2.2	NRPS-like	1453686	1496471
Region 2.3	NRPS	3543836	3600091
Region 3.1	NRPS	2093610	2155639
Region 4.1	T1PKS	89013	128943	abscisic acid	Polyketide	0.37
Region 4.2	T1PKS	1010515	1054454
Region 4.3	T1PKS	1744793	1793567	betaenone A / betaenone B / betaenone C	Polyketide	0.62
Region 5.1	NRPS	359538	403053
Region 7.1	T1PKS	1124814	1171387	melanin	Polyketide	1
Region 8.1	NRPS	1	44165	leucinostatin A / leucinostatin B	Polyketide	0.1
Region 8.2	terpene	636197	654274
Region 8.3	NRPS-like	1109120	1152754
Region 8.4	terpene	1442949	1465237
Region 9.1	NRPS-like	379574	418972
Region 9.2	NRPS	1548227	1607712	dimethylcoprogen	NRP	1
Region 10.1	NRPS,T1PKS	1085410	1171901
Region 11.1	T1PKS	265872	316120
Region 12.1	T1PKS	29575	76361
Region 13.1	terpene	543221	565006
Region 14.1	terpene	521475	541553
Region 14.2	T1PKS	661348	709608
Region 14.3	terpene	800259	821889	squalestatin S1	Terpene	0.4
Region 15.1	T3PKS	807134	848551
Region 16.1	T1PKS	25	42816	alternapyrone	Polyketide	1
Region 16.2	NRPS,T1PKS	289645	341397	curvupallide-B	NRP + Polyketide	0.66
Region 16.3	T1PKS	677272	736032	dehydrocurvularin	Polyketide	0.5
Region 18.1	NRPS	199168	253168	apicidin	NRP	0.54
Region 18.2	NRPS-like	439418	482721
Region 19.1	NRPS-like	118661	160763
Region 19.2	T1PKS	203644	251531
Region 23.1	NRPS	286603	341056
Region 29.1	NRPS	257928	319492	AbT1	NRP	1
Region 30.1	T1PKS	1	26352
Region 37.1	T1PKS	85049	127908
Region 38.1	NRPS	30515	75072	dimethylcoprogen	NRP	1
Region 39.1	NRPS	76257	118090
Region 53.1	NRPS	1	29909
Region 60.1	NRPS	1	34493
Region 67.1	NRPS	1	25110
Region 74.1	T1PKS	1	19478
Region 87.1	NRPS	1	14685
Region 113.1	NRPS	1	10021
Region 115.1	NRPS	1	9946
Region 128.1	NRPS	1	8837

### Sheet: Biotrigo9-1
Supplementary data 3. Biosynthetic gene clusters predicted:PacBio sequenced genome Biotrigo9-1.
Region	Type	From	To	Most similar known cluster	Type-description	Similarity
Region 1.1	T1PKS	1054303	1094487
Region 1.2	NRPS-like	1478770	1519076
Region 1.3	NRPS-like	1963196	2005215
Region 1.4	NRPS-like	2526058	2571533
Region 1.5	NRPS-like	4437285	4476454
Region 1.6	NRPS	5606887	5664185	dimethylcoprogen	NRP	1
Region 1.7	NRPS	5966210	6025961
Region 1.8	NRPS,T1PKS	9284924	9371415
Region 2.1	NRPS	285798	327166	dimethylcoprogen	NRP	1
Region 2.2	NRPS	466054	520507
Region 2.3	T1PKS	2058673	2104146	secalonic acids	Polyketide	0.12
Region 2.4	NRPS-like	2319541	2362804
Region 3.1	NRPS	30240	73087	AbT1	NRP	1
Region 3.2	NRPS	1106031	1254238
Region 3.3	NRPS	3190932	3234447
Region 4.1	terpene	591142	612927
Region 4.2	T1PKS	1443146	1489932
Region 5.1	terpene	673067	691143
Region 5.2	NRPS-like	1136879	1179897
Region 5.3	terpene	1472083	1494371
Region 5.4	NRPS-like	2687537	2728071
Region 5.5	NRPS	2923570	2971915	apicidin	NRP	0.54
Region 5.6	NRPS	3099414	3144825	leucinostatin A / leucinostatin B	Polyketide	0.1
Region 6.1	T1PKS	234280	291213	dehydrocurvularin	Polyketide	0.5
Region 6.2	NRPS,T1PKS	614312	666064	curvupallide-B	NRP + Polyketide	0.72
Region 6.3	T1PKS	915028	962046	alternapyrone	Polyketide	1
Region 6.4	T1PKS	1489381	1534494	betaenone A / betaenone B / betaenone C	Polyketide	0.62
Region 6.5	T1PKS	2238179	2286311
Region 7.1	T3PKS	2326239	2367656
Region 8.1	terpene	191065	210193	squalestatin S1	Terpene	0.4
Region 8.2	T1PKS	301476	349736
Region 8.3	terpene	468547	490466
Region 9.1	NRPS	610440	666695
Region 10.1	T1PKS	168347	217938
Region 11.1	T1PKS	381	27663
Region 11.2	T1PKS	1438202	1488450
Region 12.1	T1PKS	1211330	1257903	melanin	Polyketide	1
Region 13.1	T1PKS	115330	163221	abscisic acid	Polyketide	0.37
Region 14.1	NRPS-like	235588	277687
Region 14.2	T1PKS	320692	359442
Region 17.1	T1PKS	2350	51941	leucinostatin A / leucinostatin B	Polyketide	0.1
Region 18.1	betalactone,NRPS,T1PKS	10712	64250
Region 26.1	NRPS	1	46545
Region 37.1	T1PKS	994	34534
Region 48.1	T1PKS	1	28115
Region 50.1	T1PKS,NRPS	1	27129	fumonisin	Polyketide	0.35

### Sheet: Ls13-192
Supplementary data3. Biosynthetic gene cluster predict:PacBio sequenced genome Ls13-192.
Region	Type	From	To	Most similar known cluster	Type-description	Similarity
Region 1.1	NRPS	152231	188554
Region 1.2	NRPS	1950135	2011352
Region 1.3	NRPS	2282922	2333088	dimethylcoprogen	NRP	1
Region 1.4	NRPS-like	3392078	3432619
Region 1.5	NRPS	5169891	5212960
Region 1.6	NRPS-like	5685089	5727128
Region 1.7	NRPS-like	6137466	6180222
Region 1.8	T1PKS	6567915	6614857
Region 2.1	T1PKS	1202840	1241753	secalonic acids	Polyketide	0.12
Region 2.2	NRPS-like	1444374	1487159
Region 2.3	T1PKS	2860218	2905443	melanin	Polyketide	1
Region 2.4	T1PKS,NRPS	3765819	3838512
Region 3.1	NRPS	128049	170439
Region 3.2	NRPS	2793834	2837349
Region 4.1	T1PKS	255813	313657	dehydrocurvularin	Polyketide	0.5
Region 4.2	NRPS,T1PKS	598028	646414	curvupallide-B	NRP + Polyketide	0.72
Region 4.3	T1PKS	892146	934027	alternapyrone	Polyketide	1
Region 4.4	T1PKS	1432384	1479012	betaenone A / betaenone B / betaenone C	Polyketide	0.62
Region 4.5	T1PKS	2118428	2166560
Region 4.6	NRPS	2910370	2962371
Region 5.1	NRPS-like,T1PKS	1210675	1261115
Region 5.2	terpene	1956293	1977680
Region 6.1	T3PKS	537194	578611
Region 6.2	T1PKS	1795054	1842945	abscisic acid	Polyketide	0.37
Region 7.1	T1PKS	152780	190787
Region 7.2	terpene	308010	327138	squalestatin S1	Terpene	0.4
Region 7.3	T1PKS	410276	451550
Region 7.4	terpene	565045	586964
Region 7.5	T1PKS	2094655	2141633
Region 8.1	terpene	602252	620328
Region 8.2	NRPS-like	1043709	1086726
Region 8.3	terpene	1360558	1382846
Region 8.4	NRPS,T1PKS	1643377	1722553
Region 9.1	NRPS	584616	634399
Region 9.2	NRPS,T1PKS	1912596	1993922
Region 10.1	T1PKS	32936	80217
Region 10.2	T1PKS	1452913	1500800
Region 11.1	NRPS,T1PKS	1082880	1168412
Region 13.1	NRPS-like	401472	442022
Region 13.2	NRPS	626678	680678	apicidin	NRP	0.63
Region 13.3	T1PKS	754394	820462

### Sheet: M4
Supplementary data 3. Biosynthetic gene clusters predicted:PacBio sequenced genome M4.
Region	Type	From	To	Most similar known cluster		Similarity
Region 1.1	T1PKS	932892	974608
Region 1.2	NRPS-like	1398232	1438540
Region 1.3	NRPS-like	1891368	1933584
Region 1.4	NRPS-like	4337012	4376711
Region 1.5	NRPS	5505527	5546485	dimethylcoprogen	NRP	1
Region 1.6	NRPS	5873171	5932924
Region 1.7	NRPS,T1PKS	9240472	9326766
Region 2.1	NRPS	259930	304023	dimethylcoprogen	NRP	1
Region 2.2	NRPS	564622	619073
Region 2.3	T1PKS	2140352	2179405	secalonic acids	Polyketide	0.12
Region 2.4	NRPS-like	2402552	2445815
Region 2.5	T1PKS	3912180	3958753	melanin	Polyketide	1
Region 3.1	NRPS	66306	104772	enniatin	NRP	1
Region 3.2	NRPS-like,NRPS	1105219	1248129
Region 4.1	T1PKS	207495	264347	dehydrocurvularin	Polyketide	0.5
Region 4.2	NRPS,T1PKS	594468	646220	curvupallide-B	NRP + Polyketide	0.72
Region 4.3	T1PKS	886624	929589	alternapyrone	Polyketide	1
Region 4.4	T1PKS	1467150	1515924	betaenone A / betaenone B / betaenone C	Polyketide	0.62
Region 5.1	NRPS	179450	227625	apicidin	NRP	0.54
Region 5.2	terpene	1834033	1855627
Region 5.3	NRPS-like	2144990	2188009
Region 5.4	terpene	2639692	2661063
Region 5.5	NRPS	3232754	3278621	leucinostatin A / leucinostatin B	Polyketide	0.1
Region 5.6	T1PKS	3304996	3353784	chaetoglobosins	NRP + Polyketide:Iterative type I	0.28
Region 6.1	T1PKS	197254	245145	abscisic acid	Polyketide	0.37
Region 6.2	T3PKS	710218	751635
Region 7.1	T1PKS	1312370	1358338
Region 7.2	terpene	2157912	2179299
Region 8.1	T1PKS,NRPS-like,NRPS	2136138	2212238	leucinostatin A / leucinostatin B	Polyketide	0.15
Region 9.1	NRPS	1500222	1556477
Region 10.1	terpene	178509	197643	squalestatin S1	Terpene	0.4
Region 10.2	T1PKS	287143	332037
Region 10.3	terpene	447496	469415
Region 10.4	T1PKS	2471957	2516748
Region 10.5	T1PKS	3951638	4000006
Region 10.6	NRPS-like	4044169	4086180

### Sheet: DW5
Supplementary data 3. Biosynthetic gene clusters predicted:PacBio sequenced genome DW5.
Region	Type	From	To	Most similar known cluster		Similarity
Region 1.1	T1PKS	927729	974683
Region 1.2	NRPS-like	1403981	1444121
Region 1.3	NRPS-like	1892100	1930931
Region 1.4	NRPS-like	2435713	2478282
Region 1.5	NRPS-like	4392751	4433693
Region 1.6	NRPS	5569096	5610821	dimethylcoprogen	NRP	1
Region 1.7	NRPS	5933989	5996018
Region 2.1	T1PKS	1107173	1151436	melanin	Polyketide	1
Region 2.2	NRPS-like	2615611	2658874
Region 2.3	T1PKS	2873627	2919100	secalonic acids	Polyketide	0.12
Region 3.1	NRPS	124568	163753	enniatin	NRP	1
Region 3.2	NRPS	1216260	1341980
Region 4.1	T1PKS	121311	155035
Region 4.2	NRPS	174586	213751
Region 4.3	terpene	822022	840100
Region 4.4	NRPS-like	1287792	1330810
Region 4.5	terpene	1612860	1635148
Region 4.6	T1PKS	1927591	1970997
Region 4.7	NRPS	3054329	3108329	apicidin	NRP	0.54
Region 5.1	T1PKS	166030	217631	dehydrocurvularin	Polyketide	0.5
Region 5.2	NRPS,T1PKS	536980	588732	curvupallide-B	NRP + Polyketide	0.61
Region 5.3	T1PKS	830449	873404	alternapyrone	Polyketide	1
Region 5.4	T1PKS	1413099	1461873	betaenone A / betaenone B / betaenone C	Polyketide	0.62
Region 6.1	T3PKS	526619	568036
Region 7.1	T1PKS	2262192	2302191
Region 7.2	NRPS,T1PKS	2358157	2433224	leucinostatin A / leucinostatin B	Polyketide	0.15
Region 8.1	T1PKS	323966	370621
Region 8.2	T1PKS	1799354	1847722
Region 9.1	terpene	1675263	1695341
Region 9.2	T1PKS	1808882	1857142
Region 9.3	terpene	1944304	1965934	squalestatin S1	Terpene	0.4
Region 10.1	NRPS	629202	685457
Region 11.1	terpene	482039	503426
Region 11.2	T1PKS	1344230	1391016
Region 12.1	T1PKS,NRPS	585068	671362

### Sheet: V1
Supplementary data 3. Biosynthetic gene clusters predicted in the PacBio sequenced genomes V1.
Region	Type	From	To	Most similar known cluster		Similarity
Region 1.1	T1PKS	1033394	1073578
Region 1.2	NRPS-like	1497579	1537888
Region 1.3	NRPS-like	1987270	2029311
Region 1.4	NRPS-like	4437950	4477445
Region 1.5	NRPS	5600862	5643474	dimethylcoprogen	NRP	1
Region 1.6	NRPS	5966263	6023717
Region 1.7	NRPS,T1PKS	9318097	9404391
Region 2.1	T1PKS	1136152	1180415	melanin	Polyketide	1
Region 2.2	NRPS-like	2611030	2653813	fellutamide B	NRP	0.4
Region 2.3	T1PKS	2873728	2919201	secalonic acids	Polyketide	0.12
Region 2.4	NRPS	4414323	4463825
Region 2.5	NRPS	4678559	4723116	dimethylcoprogen	NRP	1
Region 3.1	NRPS	69492	106490	enniatin	NRP	1
Region 3.2	NRPS	1118413	1259027
Region 4.1	T1PKS	192053	249827	dehydrocurvularin	Polyketide	0.5
Region 4.2	NRPS,T1PKS	583120	634872	curvupallide-B	NRP + Polyketide	0.72
Region 4.3	T1PKS	881788	924753	alternapyrone	Polyketide	1
Region 4.4	T1PKS	1444888	1486185	betaenone A / betaenone B / betaenone C	Polyketide	0.62
Region 4.5	T1PKS	3144937	3192828	abscisic acid	Polyketide	0.37
Region 5.1	terpene	639765	657841
Region 5.2	NRPS-like	1114416	1157433
Region 5.3	terpene	1446571	1468859
Region 5.4	T1PKS	1687776	1731453
Region 5.5	NRPS	2860833	2914833	apicidin	NRP	0.54
Region 6.1	T1PKS	112115	152259
Region 6.2	T1PKS	1370477	1417263
Region 6.3	terpene	2221095	2242482
Region 7.1	T1PKS	2149176	2189061
Region 7.2	NRPS-like,T1PKS	2196728	2269998	leucinostatin A / leucinostatin B	Polyketide	0.15
Region 8.1	NRPS	1446526	1502781
Region 9.1	terpene	1654146	1674224
Region 9.2	T1PKS	1796400	1844660
Region 9.3	terpene	1925122	1946752	squalestatin S1	Terpene	0.4
Region 10.1	T1PKS	338228	383020
Region 10.2	T1PKS	1822203	1870571
Region 10.3	NRPS-like	1913052	1956974
Region 11.1	T3PKS	868002	909419

### Sheet: Join
Isolate	Region	Type	From	To	Most similar known cluster	Hit-type	Similarity
86-124	Region 1.1	T1PKS	937631	984573
86-124	Region 1.2	NRPS-like	1356966	1397108
86-124	Region 1.3	NRPS-like	1835086	1874874
86-124	Region 1.4	NRPS	2377834	2426705
86-124	Region 2.1	T1PKS	1191736	1237209	secalonic acids	Polyketide	0.12
86-124	Region 2.2	NRPS-like	1453686	1496471
86-124	Region 2.3	NRPS	3543836	3600091
86-124	Region 3.1	NRPS	2093610	2155639
86-124	Region 4.1	T1PKS	89013	128943	abscisic acid	Polyketide	0.37
86-124	Region 4.2	T1PKS	1010515	1054454
86-124	Region 4.3	T1PKS	1744793	1793567	betaenone A / betaenone B / betaenone C	Polyketide	0.62
86-124	Region 5.1	NRPS	359538	403053
86-124	Region 7.1	T1PKS	1124814	1171387	melanin	Polyketide	1
86-124	Region 8.1	NRPS	1	44165	leucinostatin A / leucinostatin B	Polyketide	0.1
86-124	Region 8.2	terpene	636197	654274
86-124	Region 8.3	NRPS-like	1109120	1152754
86-124	Region 8.4	terpene	1442949	1465237
86-124	Region 9.1	NRPS-like	379574	418972
86-124	Region 9.2	NRPS	1548227	1607712	dimethylcoprogen	NRP	1
86-124	Region 10.1	NRPS,T1PKS	1085410	1171901
86-124	Region 11.1	T1PKS	265872	316120
86-124	Region 12.1	T1PKS	29575	76361
86-124	Region 13.1	terpene	543221	565006
86-124	Region 14.1	terpene	521475	541553
86-124	Region 14.2	T1PKS	661348	709608
86-124	Region 14.3	terpene	800259	821889	squalestatin S1	Terpene	0.4
86-124	Region 15.1	T3PKS	807134	848551
86-124	Region 16.1	T1PKS	25	42816	alternapyrone	Polyketide	1
86-124	Region 16.2	NRPS,T1PKS	289645	341397	curvupallide-B	NRP + Polyketide	0.66
86-124	Region 16.3	T1PKS	677272	736032	dehydrocurvularin	Polyketide	0.5
86-124	Region 18.1	NRPS	199168	253168	apicidin	NRP	0.54
86-124	Region 18.2	NRPS-like	439418	482721
86-124	Region 19.1	NRPS-like	118661	160763
86-124	Region 19.2	T1PKS	203644	251531
86-124	Region 23.1	NRPS	286603	341056
86-124	Region 29.1	NRPS	257928	319492	AbT1	NRP	1
86-124	Region 30.1	T1PKS	1	26352
86-124	Region 37.1	T1PKS	85049	127908
86-124	Region 38.1	NRPS	30515	75072	dimethylcoprogen	NRP	1
86-124	Region 39.1	NRPS	76257	118090
86-124	Region 53.1	NRPS	1	29909
86-124	Region 60.1	NRPS	1	34493
86-124	Region 67.1	NRPS	1	25110
86-124	Region 74.1	T1PKS	1	19478
86-124	Region 87.1	NRPS	1	14685
86-124	Region 113.1	NRPS	1	10021
86-124	Region 115.1	NRPS	1	9946
86-124	Region 128.1	NRPS	1	8837
Biotrigo9-1	Region 1.1	T1PKS	1054303	1094487
Biotrigo9-1	Region 1.2	NRPS-like	1478770	1519076
Biotrigo9-1	Region 1.3	NRPS-like	1963196	2005215
Biotrigo9-1	Region 1.4	NRPS-like	2526058	2571533
Biotrigo9-1	Region 1.5	NRPS-like	4437285	4476454
Biotrigo9-1	Region 1.6	NRPS	5606887	5664185	dimethylcoprogen	NRP	1
Biotrigo9-1	Region 1.7	NRPS	5966210	6025961
Biotrigo9-1	Region 1.8	NRPS,T1PKS	9284924	9371415
Biotrigo9-1	Region 2.1	NRPS	285798	327166	dimethylcoprogen	NRP	1
Biotrigo9-1	Region 2.2	NRPS	466054	520507
Biotrigo9-1	Region 2.3	T1PKS	2058673	2104146	secalonic acids	Polyketide	0.12
Biotrigo9-1	Region 2.4	NRPS-like	2319541	2362804
Biotrigo9-1	Region 3.1	NRPS	30240	73087	AbT1	NRP	1
Biotrigo9-1	Region 3.2	NRPS	1106031	1254238
Biotrigo9-1	Region 3.3	NRPS	3190932	3234447
Biotrigo9-1	Region 4.1	terpene	591142	612927
Biotrigo9-1	Region 4.2	T1PKS	1443146	1489932
Biotrigo9-1	Region 5.1	terpene	673067	691143
Biotrigo9-1	Region 5.2	NRPS-like	1136879	1179897
Biotrigo9-1	Region 5.3	terpene	1472083	1494371
Biotrigo9-1	Region 5.4	NRPS-like	2687537	2728071
Biotrigo9-1	Region 5.5	NRPS	2923570	2971915	apicidin	NRP	0.54
Biotrigo9-1	Region 5.6	NRPS	3099414	3144825	leucinostatin A / leucinostatin B	Polyketide	0.1
Biotrigo9-1	Region 6.1	T1PKS	234280	291213	dehydrocurvularin	Polyketide	0.5
Biotrigo9-1	Region 6.2	NRPS,T1PKS	614312	666064	curvupallide-B	NRP + Polyketide	0.72
Biotrigo9-1	Region 6.3	T1PKS	915028	962046	alternapyrone	Polyketide	1
Biotrigo9-1	Region 6.4	T1PKS	1489381	1534494	betaenone A / betaenone B / betaenone C	Polyketide	0.62
Biotrigo9-1	Region 6.5	T1PKS	2238179	2286311
Biotrigo9-1	Region 7.1	T3PKS	2326239	2367656
Biotrigo9-1	Region 8.1	terpene	191065	210193	squalestatin S1	Terpene	0.4
Biotrigo9-1	Region 8.2	T1PKS	301476	349736
Biotrigo9-1	Region 8.3	terpene	468547	490466
Biotrigo9-1	Region 9.1	NRPS	610440	666695
Biotrigo9-1	Region 10.1	T1PKS	168347	217938
Biotrigo9-1	Region 11.1	T1PKS	381	27663
Biotrigo9-1	Region 11.2	T1PKS	1438202	1488450
Biotrigo9-1	Region 12.1	T1PKS	1211330	1257903	melanin	Polyketide	1
Biotrigo9-1	Region 13.1	T1PKS	115330	163221	abscisic acid	Polyketide	0.37
Biotrigo9-1	Region 14.1	NRPS-like	235588	277687
Biotrigo9-1	Region 14.2	T1PKS	320692	359442
Biotrigo9-1	Region 17.1	T1PKS	2350	51941	leucinostatin A / leucinostatin B	Polyketide	0.1
Biotrigo9-1	Region 18.1	betalactone,NRPS,T1PKS	10712	64250
Biotrigo9-1	Region 26.1	NRPS	1	46545
Biotrigo9-1	Region 37.1	T1PKS	994	34534
Biotrigo9-1	Region 48.1	T1PKS	1	28115
Biotrigo9-1	Region 50.1	T1PKS,NRPS	1	27129	fumonisin	Polyketide	0.35
L13-192	Region 1.1	NRPS	152231	188554
L13-192	Region 1.2	NRPS	1950135	2011352
L13-192	Region 1.3	NRPS	2282922	2333088	dimethylcoprogen	NRP	1
L13-192	Region 1.4	NRPS-like	3392078	3432619
L13-192	Region 1.5	NRPS	5169891	5212960
L13-192	Region 1.6	NRPS-like	5685089	5727128
L13-192	Region 1.7	NRPS-like	6137466	6180222
L13-192	Region 1.8	T1PKS	6567915	6614857
L13-192	Region 2.1	T1PKS	1202840	1241753	secalonic acids	Polyketide	0.12
L13-192	Region 2.2	NRPS-like	1444374	1487159
L13-192	Region 2.3	T1PKS	2860218	2905443	melanin	Polyketide	1
L13-192	Region 2.4	T1PKS,NRPS	3765819	3838512
L13-192	Region 3.1	NRPS	128049	170439
L13-192	Region 3.2	NRPS	2793834	2837349
L13-192	Region 4.1	T1PKS	255813	313657	dehydrocurvularin	Polyketide	0.5
L13-192	Region 4.2	NRPS,T1PKS	598028	646414	curvupallide-B	NRP + Polyketide	0.72
L13-192	Region 4.3	T1PKS	892146	934027	alternapyrone	Polyketide	1
L13-192	Region 4.4	T1PKS	1432384	1479012	betaenone A / betaenone B / betaenone C	Polyketide	0.62
L13-192	Region 4.5	T1PKS	2118428	2166560
L13-192	Region 4.6	NRPS	2910370	2962371
L13-192	Region 5.1	NRPS-like,T1PKS	1210675	1261115
L13-192	Region 5.2	terpene	1956293	1977680
L13-192	Region 6.1	T3PKS	537194	578611
L13-192	Region 6.2	T1PKS	1795054	1842945	abscisic acid	Polyketide	0.37
L13-192	Region 7.1	T1PKS	152780	190787
L13-192	Region 7.2	terpene	308010	327138	squalestatin S1	Terpene	0.4
L13-192	Region 7.3	T1PKS	410276	451550
L13-192	Region 7.4	terpene	565045	586964
L13-192	Region 7.5	T1PKS	2094655	2141633
L13-192	Region 8.1	terpene	602252	620328
L13-192	Region 8.2	NRPS-like	1043709	1086726
L13-192	Region 8.3	terpene	1360558	1382846
L13-192	Region 8.4	NRPS,T1PKS	1643377	1722553
L13-192	Region 9.1	NRPS	584616	634399
L13-192	Region 9.2	NRPS,T1PKS	1912596	1993922
L13-192	Region 10.1	T1PKS	32936	80217
L13-192	Region 10.2	T1PKS	1452913	1500800
L13-192	Region 11.1	NRPS,T1PKS	1082880	1168412
L13-192	Region 13.1	NRPS-like	401472	442022
L13-192	Region 13.2	NRPS	626678	680678	apicidin	NRP	0.63
L13-192	Region 13.3	T1PKS	754394	820462
M4	Region 1.1	T1PKS	932892	974608
M4	Region 1.2	NRPS-like	1398232	1438540
M4	Region 1.3	NRPS-like	1891368	1933584
M4	Region 1.4	NRPS-like	4337012	4376711
M4	Region 1.5	NRPS	5505527	5546485	dimethylcoprogen	NRP	1
M4	Region 1.6	NRPS	5873171	5932924
M4	Region 1.7	NRPS,T1PKS	9240472	9326766
M4	Region 2.1	NRPS	259930	304023	dimethylcoprogen	NRP	1
M4	Region 2.2	NRPS	564622	619073
M4	Region 2.3	T1PKS	2140352	2179405	secalonic acids	Polyketide	0.12
M4	Region 2.4	NRPS-like	2402552	2445815
M4	Region 2.5	T1PKS	3912180	3958753	melanin	Polyketide	1
M4	Region 3.1	NRPS	66306	104772	enniatin	NRP	1
M4	Region 3.2	NRPS-like,NRPS	1105219	1248129
M4	Region 4.1	T1PKS	207495	264347	dehydrocurvularin	Polyketide	0.5
M4	Region 4.2	NRPS,T1PKS	594468	646220	curvupallide-B	NRP + Polyketide	0.72
M4	Region 4.3	T1PKS	886624	929589	alternapyrone	Polyketide	1
M4	Region 4.4	T1PKS	1467150	1515924	betaenone A / betaenone B / betaenone C	Polyketide	0.62
M4	Region 5.1	NRPS	179450	227625	apicidin	NRP	0.54
M4	Region 5.2	terpene	1834033	1855627
M4	Region 5.3	NRPS-like	2144990	2188009
M4	Region 5.4	terpene	2639692	2661063
M4	Region 5.5	NRPS	3232754	3278621	leucinostatin A / leucinostatin B	Polyketide	0.1
M4	Region 5.6	T1PKS	3304996	3353784	chaetoglobosins	NRP + Polyketide:Iterative type I	0.28
M4	Region 6.1	T1PKS	197254	245145	abscisic acid	Polyketide	0.37
M4	Region 6.2	T3PKS	710218	751635
M4	Region 7.1	T1PKS	1312370	1358338
M4	Region 7.2	terpene	2157912	2179299
M4	Region 8.1	T1PKS,NRPS-like,NRPS	2136138	2212238	leucinostatin A / leucinostatin B	Polyketide	0.15
M4	Region 9.1	NRPS	1500222	1556477
M4	Region 10.1	terpene	178509	197643	squalestatin S1	Terpene	0.4
M4	Region 10.2	T1PKS	287143	332037
M4	Region 10.3	terpene	447496	469415
M4	Region 10.4	T1PKS	2471957	2516748
M4	Region 10.5	T1PKS	3951638	4000006
M4	Region 10.6	NRPS-like	4044169	4086180
DW5	Region 1.1	T1PKS	927729	974683
DW5	Region 1.2	NRPS-like	1403981	1444121
DW5	Region 1.3	NRPS-like	1892100	1930931
DW5	Region 1.4	NRPS-like	2435713	2478282
DW5	Region 1.5	NRPS-like	4392751	4433693
DW5	Region 1.6	NRPS	5569096	5610821	dimethylcoprogen	NRP	1
DW5	Region 1.7	NRPS	5933989	5996018
DW5	Region 2.1	T1PKS	1107173	1151436	melanin	Polyketide	1
DW5	Region 2.2	NRPS-like	2615611	2658874
DW5	Region 2.3	T1PKS	2873627	2919100	secalonic acids	Polyketide	0.12
DW5	Region 3.1	NRPS	124568	163753	enniatin	NRP	1
DW5	Region 3.2	NRPS	1216260	1341980
DW5	Region 4.1	T1PKS	121311	155035
DW5	Region 4.2	NRPS	174586	213751
DW5	Region 4.3	terpene	822022	840100
DW5	Region 4.4	NRPS-like	1287792	1330810
DW5	Region 4.5	terpene	1612860	1635148
DW5	Region 4.6	T1PKS	1927591	1970997
DW5	Region 4.7	NRPS	3054329	3108329	apicidin	NRP	0.54
DW5	Region 5.1	T1PKS	166030	217631	dehydrocurvularin	Polyketide	0.5
DW5	Region 5.2	NRPS,T1PKS	536980	588732	curvupallide-B	NRP + Polyketide	0.61
DW5	Region 5.3	T1PKS	830449	873404	alternapyrone	Polyketide	1
DW5	Region 5.4	T1PKS	1413099	1461873	betaenone A / betaenone B / betaenone C	Polyketide	0.62
DW5	Region 6.1	T3PKS	526619	568036
DW5	Region 7.1	T1PKS	2262192	2302191
DW5	Region 7.2	NRPS,T1PKS	2358157	2433224	leucinostatin A / leucinostatin B	Polyketide	0.15
DW5	Region 8.1	T1PKS	323966	370621
DW5	Region 8.2	T1PKS	1799354	1847722
DW5	Region 9.1	terpene	1675263	1695341
DW5	Region 9.2	T1PKS	1808882	1857142
DW5	Region 9.3	terpene	1944304	1965934	squalestatin S1	Terpene	0.4
DW5	Region 10.1	NRPS	629202	685457
DW5	Region 11.1	terpene	482039	503426
DW5	Region 11.2	T1PKS	1344230	1391016
DW5	Region 12.1	T1PKS,NRPS	585068	671362
V1	Region 1.1	T1PKS	1033394	1073578
V1	Region 1.2	NRPS-like	1497579	1537888
V1	Region 1.3	NRPS-like	1987270	2029311
V1	Region 1.4	NRPS-like	4437950	4477445
V1	Region 1.5	NRPS	5600862	5643474	dimethylcoprogen	NRP	1
V1	Region 1.6	NRPS	5966263	6023717
V1	Region 1.7	NRPS,T1PKS	9318097	9404391
V1	Region 2.1	T1PKS	1136152	1180415	melanin	Polyketide	1
V1	Region 2.2	NRPS-like	2611030	2653813	fellutamide B	NRP	0.4
V1	Region 2.3	T1PKS	2873728	2919201	secalonic acids	Polyketide	0.12
V1	Region 2.4	NRPS	4414323	4463825
V1	Region 2.5	NRPS	4678559	4723116	dimethylcoprogen	NRP	1
V1	Region 3.1	NRPS	69492	106490	enniatin	NRP	1
V1	Region 3.2	NRPS	1118413	1259027
V1	Region 4.1	T1PKS	192053	249827	dehydrocurvularin	Polyketide	0.5
V1	Region 4.2	NRPS,T1PKS	583120	634872	curvupallide-B	NRP + Polyketide	0.72
V1	Region 4.3	T1PKS	881788	924753	alternapyrone	Polyketide	1
V1	Region 4.4	T1PKS	1444888	1486185	betaenone A / betaenone B / betaenone C	Polyketide	0.62
V1	Region 4.5	T1PKS	3144937	3192828	abscisic acid	Polyketide	0.37
V1	Region 5.1	terpene	639765	657841
V1	Region 5.2	NRPS-like	1114416	1157433
V1	Region 5.3	terpene	1446571	1468859
V1	Region 5.4	T1PKS	1687776	1731453
V1	Region 5.5	NRPS	2860833	2914833	apicidin	NRP	0.54
V1	Region 6.1	T1PKS	112115	152259
V1	Region 6.2	T1PKS	1370477	1417263
V1	Region 6.3	terpene	2221095	2242482
V1	Region 7.1	T1PKS	2149176	2189061
V1	Region 7.2	NRPS-like,T1PKS	2196728	2269998	leucinostatin A / leucinostatin B	Polyketide	0.15
V1	Region 8.1	NRPS	1446526	1502781
V1	Region 9.1	terpene	1654146	1674224
V1	Region 9.2	T1PKS	1796400	1844660
V1	Region 9.3	terpene	1925122	1946752	squalestatin S1	Terpene	0.4
V1	Region 10.1	T1PKS	338228	383020
V1	Region 10.2	T1PKS	1822203	1870571
V1	Region 10.3	NRPS-like	1913052	1956974
V1	Region 11.1	T3PKS	868002	909419

### Sheet: Pivot
Count of Most similar known cluster	Column Labels
Row Labels	86-124	Biotrigo9-1	L13-192	M4	DW5	V1	Grand Total
abscisic acid	1	1	1	1		1	5
AbT1	1	1					2
alternapyrone	1	1	1	1	1	1	6
apicidin	1	1	1	1	1	1	6
betaenone A / betaenone B / betaenone C	1	1	1	1	1	1	6
curvupallide-B	1	1	1	1	1	1	6
dehydrocurvularin	1	1	1	1	1	1	6
dimethylcoprogen	2	2	1	2	1	2	10
fumonisin		1					1
leucinostatin A / leucinostatin B	1	2		2	1	1	7
melanin	1	1	1	1	1	1	6
secalonic acids	1	1	1	1	1	1	6
squalestatin S1	1	1	1	1	1	1	6
(blank)
enniatin				1	1	1	3
chaetoglobosins				1			1
fellutamide B						1	1
Grand Total	13	15	10	15	11	14	78
